# A secreted protease-like protein in *Zymoseptoria tritici* is responsible for avirulence on *Stb9* resistance gene in wheat

**DOI:** 10.1101/2022.10.31.514577

**Authors:** Reda Amezrou, Colette Audéon, Jérôme compain, Sandrine Gélisse, Aurélie Ducasse, Cyrille Saintenac, Nicolas Lapalu, Clémentine Louet, Simon Orford, Daniel Croll, Joëlle Amselem, Sabine Fillinger, Thierry C Marcel

## Abstract

*Zymoseptoria tritici* is the fungal pathogen responsible for Septoria tritici blotch on wheat. Disease outcome in this pathosystem is partly determined by isolate-specific resistance, where wheat resistance genes recognize specific fungal factors triggering an immune response. Despite the large number of known wheat resistance genes, fungal molecular determinants involved in such cultivar-specific resistance remain largely unknown. We identified the avirulence factor *AvrStb9* using association mapping and functional validation approaches. Pathotyping *AvrStb9* transgenic strains on *Stb9* cultivars, near isogenic lines and wheat mapping populations, showed that *AvrStb9* interacts with *Stb9* resistance gene, triggering an immune response. *AvrStb9* encodes an unusually large avirulence gene with a predicted secretion signal and a protease domain. It belongs to a S41 protease family conserved across different filamentous fungi in the Ascomycota class and may constitute a core effector. *AvrStb9* is also conserved among a global *Z. tritici* population and carries multiple amino acid substitutions caused by strong positive diversifying selection. These results demonstrate the contribution of an ‘atypical’ conserved effector protein to fungal avirulence and the role of sequence diversification in the escape of host recognition, adding to our understanding of host-pathogen interactions and the evolutionary processes underlying pathogen adaptation.

**Author Summary:** Fungal avirulence (*Avr*) genes are involved in gene-for-gene relationships with host resistance genes. *Avr* genes may at the same time target host defenses to allow infection and be recognized by a host resistance gene triggering a defense response. The fungus *Zymoseptoria tritici* causes Septoria tritici blotch, a major disease of wheat worldwide. *Z. tritici* populations rapidly adapt to selection pressures such as host resistance, leading to resistance breakdown. We report the identification of the avirulence gene *AvrStb9* based on genetic mapping, sequence polymorphisms and allele swapping. *AvrStb9* is involved in the interaction with *Stb9* resistance gene following the gene-for-gene model, and its recognition hinders disease symptoms in hosts carrying the corresponding resistance gene. Unlike other known *Z. tritici Avr* effectors, *AvrStb9* encodes for an unusually large Avr protein with a predicted protease S41 domain conserved among diverse ascomycete lineages. We also highlight several gene mutations likely involved in escaping *Stb9*-mediated recognition.
