## Supplemental Tables for "A secreted protease-like protein in *Zymoseptoria tritici* is responsible for avirulence on *Stb9* resistance gene in wheat"

### Sheet: Table S1
Table S1. Mean disease phenotypes measured among wild-types, mutant and chimeric strains of AvrStb9 alleles.
Pycnidia (PLACP%)						Necrosis (PLACN%)
Strain	Taichung-29 (Susceptible)	Soissons	Courtot+Stb9	Courtot-Stb9		Strain	Taichung-29 (Susceptible)	Soissons	Courtot+Stb9	Courtot-Stb9
	Wild-types strains						Wild-types strains
IPO-09593	82.4444	1.25	0	27.75		IPO-09593	86.6971	44.25	19.6053	67.4803
IPO-323	83.6667	56.1111	97.1667	94.6667		IPO-323	98.0263	86.7164	96.9211	96.5
SYN-32	75.5556	0	0.333333	76.3333		SYN-32	99.2632	40.2166	17.8882	94.2237
	KO strains						KO strains
SYN32-KO/A	47.1667	8.08333	9.44444	10.9444		SYN32-KO/A	90.9581	79.6551	57.7325	50.883
	Avrstb9 mutant strains						Avrstb9 mutant strains
IPO-323-Avr/E	97.3333	6.83333	1	67.6111		IPO-323-Avr/E	86.1116	20.7496	45.5702	89.9474
IPO-323-Avr/F	87.6667	0	1.16667	73.3333		IPO-323-Avr/F	86.9719	43.9352	37.2368	94.9474
IPO-323-Avr/H	97.0833	0	2.22222	86.25		IPO-323-Avr/H	89.9452	28.9314	37.3757	98.75
IPO-323-Avr/K	94	0	0.555556	56.6667		IPO-323-Avr/K	88.2987	38.0981	15.5702	88.0702
IPO-323-Avr/L	88	0	0.111111	72.6667		IPO-323-Avr/L	88.6669	21.4693	12.4868	94.4868
IPO-323-Avr/N	93.5	0	0	83.6667		IPO-323-Avr/N	89.2717	26.4314	14.3202	94.2456
	Avrstb9 chimeric strains						Avrstb9 chimeric strains
IPO-323-Avr/I_chim	95.4167	30.8333	82	99		IPO-323-Avr/I_chim	87.4719	86.1463	92.7632	85.5234
IPO-323-Avr/J_chim	85.8333	54.75	95.1111	96.1667		IPO-323-Avr/J_chim	91.1616	89.3939	100	100
IPO-323-Avr/G_chim	86.6667	54.4444	73.75	100		IPO-323-Avr/G_chim	92.7283	86.2779	92.6579	92.4415
IPO-323-Avr/M_chim	87.5833	39.4167	56.7222	67.0556		IPO-323-Avr/M_chim	89.6122	78.3898	90.9591	93.0819
	avrstb9 mutant strains						avrstb9 mutant strains
IPO-323-avr/O	99.6667	39.2222	75.1667	91.3333		IPO-323-avr/O	96.2632	79.9868	85.5702	89.7368
IPO-323-avr/P	14.0833	9.5	22.3333	21.5556		IPO-323-avr/P	92.2578	77.5941	81.1447	77.9868

### Sheet: Table S2
Table S2. Summary statistics of GWA analysis on Stb9 resistance in the BW panel. Only SNPs above the Bonferroni-corrected threshold are presented.
SNP	Chromosome	Position	P-value	MAF	R2 of model	FDR P-values	Allele effect
AX-89505650	2B	808036267	4.65357e-09	0.126761	0.325763	0.000391456	24.7567
AX-89614878	2B	808036732	5.45489e-09	0.126761	0.324356	0.000391456	-25.1206
AX-89641536	2B	808060541	6.28163e-09	0.119718	0.323108	0.000391456	25.8019
AX-89478853	2B	808060791	1.01723e-08	0.131455	0.318859	0.000434617	24.1888
AX-89361935	2B	808060254	1.16237e-08	0.126761	0.317687	0.000434617	24.5463
AX-89396256	2B	808031120	2.495e-08	0.122066	0.311009	0.000777413	24.605
AX-89749387	2B	807635024	3.46542e-08	0.143192	0.308154	0.00092553	22.6181
AX-89684655	2B	804967380	1.8123e-07	0.110329	0.293934	0.0042352	-23.9419

### Sheet: Table S3
Table S3. List of the top 10 protein tertiary structures with the highest similarity to AvrStb9 protein structure (from DALI webserver; accessed in january 2023).
PDB_ID	Chain	DALI Z-score	RMSD	Molecule	Description	Organism
3DOR	A	16.5	4.3	PROTEIN CT_858	Crystal Structure of mature CPAF	Chlamydia trachomatis
3DJA	A	16.2	4.1	PROTEIN CT_858	Crystal Structure of CPAF solved with MAD	Chlamydia trachomatis
3DJA	B	16.2	4.3	PROTEIN CT_858	Crystal Structure of CPAF solved with MAD	Chlamydia trachomatis
3DOR	B	16.2	4.3	PROTEIN CT_858	Crystal Structure of mature CPAF	Chlamydia trachomatis
3DPM	B	16.1	4.6	PROTEIN CT_858	Structure of mature CPAF complexed with lactacystin	Chlamydia trachomatis
3DPM	A	16.1	4.5	PROTEIN CT_858	Structure of mature CPAF complexed with lactacystin	Chlamydia trachomatis
4GHN	A	15.4	3.7	UNCHARACTERIZED PROTEIN	Crystal structure of a putative protease (BACUNI_00178) from Bacteroides uniformis ATCC 8492 at 1.50 A resolution	Bacteroides uniformis ATCC 8492
3DPN	A	15.1	4.0	PROTEIN CT_858	Crystal Structure of CPAF S499A mutant	Chlamydia trachomatis
3DPN	B	15.1	4.4	PROTEIN CT_858	Crystal Structure of CPAF S499A mutant	Chlamydia trachomatis
4L8K	D	15.1	3.1	PUTATIVE PEPTIDASE	Crystal structure of a putative peptidase (PARMER_02772) from Parabacteroides merdae ATCC 43184 at 2.26 A resolution	Parabacteroides merdae ATCC 43184

### Sheet: Table S4
Table S4. List of the pairwise structure alignment results.
Reference structure	Target structure	Target chain	RMSD	TM-score	Sequence Identity	Equivalent Residues	Reference Coverage	Target Coverage
Avrstb9	avrstb9	NA	2.41	0.94	0.94	648	0.92	0.91
Avrstb9	3DOR	A	4.51	0.56	0.11	354	0.5	0.68
Avrstb9	3DOR	B	4.5	0.56	0.11	358	0.51	0.68

### Sheet: Table S5
Table S5. List of AvrStb9 selected orthologs/paralogs identified by blastp search using OrthoMCL database.
Short ID	Taxon Name / Strain	Gene ID	Order	Description	Length	PFam Domains	Blasatp Score	E-Value
aalt	Alternaria alternata SRC1lrK2f	CC77DRAFT_1015550	Dothideomycetes	TSPc domain-containing protein [Source:UniProtKB/TrEMBL;Acc:A0A177E2P8]	769	PF03572	247	7e-68
aalt1	Alternaria alternata SRC1lrK2f	CC77DRAFT_1075284	Dothideomycetes	TSPc domain-containing protein [Source:UniProtKB/TrEMBL;Acc:A0A177DEP4]	834	PF03572	170	9e-42
aalt2	Alternaria alternata SRC1lrK2f	CC77DRAFT_528402	Dothideomycetes	peptidase S41 family protein	826	PF03572	214	1e-56
aalt3	Alternaria alternata SRC1lrK2f	CC77DRAFT_574306	Dothideomycetes	peptidase S41 family protein-like protein	764	PF03572	229	7e-62
acam	Aspergillus campestris IBT 28561	P168DRAFT_285003	Eurotiomycetes	TSPc domain-containing protein [Source:UniProtKB/TrEMBL;Acc:A0A2I1CT83]	873	PF03572	152	1e-35
acam1	Aspergillus campestris IBT 28561	P168DRAFT_329281	Eurotiomycetes	TSPc domain-containing protein [Source:UniProtKB/TrEMBL;Acc:A0A2I1CXJ6]	746	PF03572	144	4e-33
acam2	Aspergillus campestris IBT 28561	P168DRAFT_335489	Eurotiomycetes	TSPc domain-containing protein [Source:UniProtKB/TrEMBL;Acc:A0A2I1CSU8]	675	PF03572	156	2e-37
afcb	Arthrobotrys flagrans CBS H-5679	DFL_003820	Orbiliomycetes	TSPc domain-containing protein [Source:UniProtKB/TrEMBL;Acc:A0A437A2X8]	835	PF03572	142	2e-32
afis	Aspergillus fischeri NRRL 181	NFIA_099260	Eurotiomycetes	TSPc domain-containing protein [Source:UniProtKB/TrEMBL;Acc:A1DBQ2]	923	PF03572	163	3e-39
afla	Aspergillus flavus NRRL3357	AFLA_060490	Eurotiomycetes	Pyridine nucleotide-disulphide oxidoreductase family protein [Source:UniProtKB/TrEMBL;Acc:B8NEE0]	963	PF03572, PF07992	171	6e-42
afla1	Aspergillus flavus NRRL3357	AFLA_117010	Eurotiomycetes	TSPc domain-containing protein [Source:UniProtKB/TrEMBL;Acc:B8NVL4]	648	PF03572	192	1e-49
afla2	Aspergillus flavus NRRL3357	AFLA_122180	Eurotiomycetes	TSPc domain-containing protein [Source:UniProtKB/TrEMBL;Acc:B8NX31]	761	PF03572	171	2e-42
agla	Aspergillus glaucus CBS 516.65	ASPGLDRAFT_115768	Eurotiomycetes	TSPc domain-containing protein [Source:UniProtKB/TrEMBL;Acc:A0A1L9VYG4]	744	PF03572	138	2e-31
aory	Aspergillus oryzae RIB40	AO090010000128	Eurotiomycetes	TSPc domain-containing protein [Source:UniProtKB/TrEMBL;Acc:Q2TXI7]	691	PF03572	188	4e-48
aory1	Aspergillus oryzae RIB40	AO090010000729	Eurotiomycetes	TSPc domain-containing protein [Source:UniProtKB/TrEMBL;Acc:Q2TW27]	747	PF03572	177	1e-44
aory2	Aspergillus oryzae RIB40	AO090701000579	Eurotiomycetes	unknown	732	PF03572	219	3e-58
aste	Aspergillus steynii IBT 23096	P170DRAFT_351552	Eurotiomycetes	TSPc domain-containing protein [Source:UniProtKB/TrEMBL;Acc:A0A2I2GF81]	650	PF03572	169	7e-42
aste1	Aspergillus steynii IBT 23096	P170DRAFT_363387	Eurotiomycetes	TSPc domain-containing protein [Source:UniProtKB/TrEMBL;Acc:A0A2I2G1Z0]	751	PF03572	158	6e-38
aste2	Aspergillus steynii IBT 23096	P170DRAFT_382985	Eurotiomycetes	TSPc domain-containing protein [Source:UniProtKB/TrEMBL;Acc:A0A2I2G740]	923	PF03572	151	2e-35
asyd	Aspergillus sydowii CBS 593.65	ASPSYDRAFT_206402	Eurotiomycetes	TSPc domain-containing protein [Source:UniProtKB/TrEMBL;Acc:A0A1L9TCT6]	942	PF03572	173	2e-42
atan	Aspergillus tanneri NIH1004	EYZ11_002925	Eurotiomycetes	TSPc domain-containing protein [Source:UniProtKB/TrEMBL;Acc:A0A4S3JQ57]	703	PF03572	173	3e-43
atan1	Aspergillus tanneri NIH1004	EYZ11_005133	Eurotiomycetes	TSPc domain-containing protein [Source:UniProtKB/TrEMBL;Acc:A0A4S3JJB2]	734	PF03572	170	6e-42
ater	Aspergillus terreus NIH2624	ATEG_03541	Eurotiomycetes	TSPc domain-containing protein [Source:UniProtKB/TrEMBL;Acc:Q0CRZ3]	724	PF03572	183	2e-46
aver	Aspergillus versicolor CBS 583.65	ASPVEDRAFT_147979	Eurotiomycetes	TSPc domain-containing protein [Source:UniProtKB/TrEMBL;Acc:A0A1L9PBF5]	974	PF03572	170	2e-41
aver1	Aspergillus versicolor CBS 583.65	ASPVEDRAFT_88696	Eurotiomycetes	TSPc domain-containing protein [Source:UniProtKB/TrEMBL;Acc:A0A1L9Q150]	689	PF03572	157	7e-38
bfuc	Botrytis cinerea B05.10	Bcin07g00060	Leotiomycetes	TSPc domain-containing protein [Source:UniProtKB/TrEMBL;Acc:A0A384JLK6]	872	PF03572	152	1e-35
bfuc1	Botrytis cinerea B05.10	Bcin07g04370	Leotiomycetes	unknown	756	N/A	201	4e-52
bfuc2	Botrytis cinerea B05.10	Bcin10g03730	Leotiomycetes	TSPc domain-containing protein [Source:UniProtKB/TrEMBL;Acc:A0A384JUU3]	763	PF03572	105	5e-21
bgra	Blumeria graminis f. sp. tritici 96224	BGT96224V316_LOCUS2531	Leotiomycetes	unknown	752	PF03572	212	6e-56
bgra1	Blumeria graminis f. sp. tritici 96224	BGT96224V316_LOCUS4012	Leotiomycetes	unknown	756	PF03572	203	5e-53
cban	Cladophialophora bantiana CBS 173.52	Z519_08752	Eurotiomycetes	Z519_08752	794	PF03572	142	2e-32
cban1	Cladophialophora bantiana CBS 173.52	Z519_11657	Eurotiomycetes	Z519_11657	821	PF03572	194	5e-50
cccb	Cladophialophora carrionii CBS 160.54	G647_03022	Eurotiomycetes	TSPc domain-containing protein [Source:UniProtKB/TrEMBL;Acc:V9DHB0]	834	PF03572	196	1e-50
cccb1	Cladophialophora carrionii CBS 160.54	G647_05204	Eurotiomycetes	TSPc domain-containing protein [Source:UniProtKB/TrEMBL;Acc:V9DBS3]	796	PF03572	166	1e-40
ceur	Cyphellophora europaea CBS 101466	HMPREF1541_07495	Eurotiomycetes	TSPc domain-containing protein [Source:UniProtKB/TrEMBL;Acc:W2RN58]	772	PF03572	214	1e-56
ceur1	Cyphellophora europaea CBS 101466	HMPREF1541_10565	Eurotiomycetes	TSPc domain-containing protein [Source:UniProtKB/TrEMBL;Acc:W2S6Z2]	733	PF03572	145	2e-33
cgeo	Cenococcum geophilum 1.58	K441DRAFT_548270	Dothideomycetes	unknown	764	PF03572	174	3e-43
cgeo1	Cenococcum geophilum 1.58	K441DRAFT_552384	Dothideomycetes	unknown	850	PF03572	182	8e-46
cgeo2	Cenococcum geophilum 1.58	K441DRAFT_608991	Dothideomycetes	unknown	764	PF03572	239	3e-65
cgeo3	Cenococcum geophilum 1.58	K441DRAFT_628593	Dothideomycetes	unknown	745	PF03572	207	4e-54
cgeo4	Cenococcum geophilum 1.58	K441DRAFT_691882	Dothideomycetes	unknown	782	PF03572	184	1e-46
cgra	Colletotrichum graminicola M1.001	GLRG_06011	Sordariomycetes	TSPc domain-containing protein [Source:UniProtKB/TrEMBL;Acc:E3QJ29]	873	PF03572	186	7e-47
cgra1	Colletotrichum graminicola M1.001	GLRG_06436	Sordariomycetes	TSPc domain-containing protein [Source:UniProtKB/TrEMBL;Acc:E3QKA4]	770	PF03572	165	3e-40
cgra2	Colletotrichum graminicola M1.001	GLRG_09142	Sordariomycetes	TSPc domain-containing protein [Source:UniProtKB/TrEMBL;Acc:E3QT10]	844	PF03572	202	3e-52
cgra3	Colletotrichum graminicola M1.001	GLRG_09155	Sordariomycetes	TSPc domain-containing protein [Source:UniProtKB/TrEMBL;Acc:E3QT23]	721	PF03572	182	4e-46
cimc	Cladophialophora immunda strain CBS 83496	PV07_00275	Eurotiomycetes	TSPc domain-containing protein [Source:UniProtKB/TrEMBL;Acc:A0A0D2CQD6]	736	PF03572	135	2e-30
cimc1	Cladophialophora immunda strain CBS 83496	PV07_06845	Eurotiomycetes	TSPc domain-containing protein [Source:UniProtKB/TrEMBL;Acc:A0A0D1ZGP5]	781	PF03572	182	8e-46
cimc2	Cladophialophora immunda strain CBS 83496	PV07_11257	Eurotiomycetes	TSPc domain-containing protein [Source:UniProtKB/TrEMBL;Acc:A0A0D2BXJ9]	858	PF03572	199	2e-51
cimm	Coccidioides immitis RS	CIMG_02067	Eurotiomycetes	TSPc domain-containing protein [Source:UniProtKB/TrEMBL;Acc:J3KKK3]	700	PF03572	186	1e-47
cimw	Coccidioides immitis WA_211	DIZ76_010631	Eurotiomycetes	TSPc domain-containing protein [Source:UniProtKB/TrEMBL;Acc:A0A6C1MEQ4]	700	PF03572	187	8e-48
cpos	Coccidioides posadasii C735 delta SOWgp	CPC735_045090	Eurotiomycetes	TSPc domain-containing protein [Source:UniProtKB/TrEMBL;Acc:C5PEI1]	693	PF03572	192	2e-49
cpsa	Cladophialophora psammophila CBS 110553	A1O5_02318	Eurotiomycetes	TSPc domain-containing protein [Source:UniProtKB/TrEMBL;Acc:W9XUT8]	810	PF03572	194	5e-50
cpsa1	Cladophialophora psammophila CBS 110553	A1O5_04573	Eurotiomycetes	TSPc domain-containing protein [Source:UniProtKB/TrEMBL;Acc:W9X444]	619	PF03572	135	1e-30
eafr	Emergomyces africanus CBS 136260	ACJ72_04361	Eurotiomycetes	TSPc domain-containing protein [Source:UniProtKB/TrEMBL;Acc:A0A1B7NX01]	720	PF03572	194	4e-50
eaqu	Exophiala aquamarina CBS 119918	A1O9_04984	Eurotiomycetes	TSPc domain-containing protein [Source:UniProtKB/TrEMBL;Acc:A0A072PJ27]	854	PF03572	206	7e-54
eder	Exophiala dermatitidis NIH/UT8656	HMPREF1120_01991	Eurotiomycetes	TSPc domain-containing protein [Source:UniProtKB/TrEMBL;Acc:H6BQJ1]	831	PF03572	153	4e-36
emes	Exophiala mesophila strain CBS 40295	PV10_03540	Eurotiomycetes	TSPc domain-containing protein [Source:UniProtKB/TrEMBL;Acc:A0A0D1ZPS7]	778	PF03572	187	9e-48
emes1	Exophiala mesophila strain CBS 40295	PV10_07917	Eurotiomycetes	TSPc domain-containing protein [Source:UniProtKB/TrEMBL;Acc:A0A0D1Z9D7]	864	PF03572	205	3e-53
eoli	Exophiala oligosperma strain CBS 72588	PV06_01245	Eurotiomycetes	TSPc domain-containing protein [Source:UniProtKB/TrEMBL;Acc:A0A0D2CFK2]	836	PF03572	181	2e-45
eoli1	Exophiala oligosperma strain CBS 72588	PV06_02182	Eurotiomycetes	TSPc domain-containing protein [Source:UniProtKB/TrEMBL;Acc:A0A0D2EF24]	750	PF03572	140	8e-32
espi	Exophiala spinifera CBS 89968	PV08_00272	Eurotiomycetes	TSPc domain-containing protein [Source:UniProtKB/TrEMBL;Acc:A0A0D2BL63]	807	PF03572	187	1e-47
espi1	Exophiala spinifera CBS 89968	PV08_08221	Eurotiomycetes	TSPc domain-containing protein [Source:UniProtKB/TrEMBL;Acc:A0A0D2BPM8]	765	PF03572	181	2e-45
fcir	Fusarium circinatum NRRL 25331	FCIRC_6091	Sordariomycetes	peptidase s41 family	737	PF03572	139	1e-31
fgra	Fusarium graminearum PH-1	FGRAMPH1_01G04879	Sordariomycetes	TSPc domain-containing protein [Source:UniProtKB/TrEMBL;Acc:I1RED3]	737	PF03572	164	7e-40
focf	Fusarium oxysporum f. sp. conglutinans Fo5176	HZS61_004713	Sordariomycetes	HZS61_004713	682	PF03572	144	3e-33
focf1	Fusarium oxysporum f. sp. conglutinans Fo5176	HZS61_014462	Sordariomycetes	HZS61_014462	737	PF03572	138	3e-31
foxf	Fusarium oxysporum Fo47	FOZG_02713	Sordariomycetes	TSPc domain-containing protein [Source:UniProtKB/TrEMBL;Acc:W9KQ76]	737	PF03572	138	2e-31
foxf1	Fusarium oxysporum Fo47	FOZG_16075	Sordariomycetes	TSPc domain-containing protein [Source:UniProtKB/TrEMBL;Acc:W9JFB2]	681	PF03572	138	2e-31
foxm	Fusarium oxysporum f. sp. melonis 26406	FOMG_02793	Sordariomycetes	TSPc domain-containing protein [Source:UniProtKB/TrEMBL;Acc:X0AID5]	737	PF03572	138	3e-31
foxm1	Fusarium oxysporum f. sp. melonis 26406	FOMG_09164	Sordariomycetes	TSPc domain-containing protein [Source:UniProtKB/TrEMBL;Acc:X0A540]	626	PF03572	119	2e-25
foxm2	Fusarium oxysporum f. sp. melonis 26406	FOMG_17322	Sordariomycetes	TSPc domain-containing protein [Source:UniProtKB/TrEMBL;Acc:W9Z2U8]	676	PF03572	140	3e-32
foxr	Fusarium oxysporum f. sp. cubense race 1	FOC1_g10003227	Sordariomycetes	TSPc domain-containing protein [Source:UniProtKB/TrEMBL;Acc:N4UXG3]	682	PF03572	144	2e-33
foxt	Fusarium odoratissimum strain race 4	FOC4_g10003802	Sordariomycetes	unknown	682	PF03572	148	1e-34
foxt1	Fusarium odoratissimum strain race 4	FOC4_g10006639	Sordariomycetes	unknown	732	PF03572	138	3e-31
foxy	Fusarium oxysporum f. sp. lycopersici 4287	FOXG_04355	Sordariomycetes	TSPc domain-containing protein [Source:UniProtKB/TrEMBL;Acc:A0A0D2XK82]	737	PF03572	138	3e-31
foxy1	Fusarium oxysporum f. sp. lycopersici 4287	FOXG_14544	Sordariomycetes	TSPc domain-containing protein [Source:UniProtKB/TrEMBL;Acc:A0A0J9VZ52]	682	PF03572	130	9e-29
fped	Fonsecaea pedrosoi CBS 271.37	Z517_01718	Eurotiomycetes	TSPc domain-containing protein [Source:UniProtKB/TrEMBL;Acc:A0A0D2FI13]	1212	PF03572	136	2e-30
fped1	Fonsecaea pedrosoi CBS 271.37	Z517_02650	Eurotiomycetes	TSPc domain-containing protein [Source:UniProtKB/TrEMBL;Acc:A0A0D2GXQ2]	859	PF03572	166	2e-40
fped2	Fonsecaea pedrosoi CBS 271.37	Z517_10525	Eurotiomycetes	TSPc domain-containing protein [Source:UniProtKB/TrEMBL;Acc:A0A0D2EN09]	783	PF03572	191	9e-49
fpro	Fusarium proliferatum ET1	FPRO_11739	Sordariomycetes	TSPc domain-containing protein [Source:UniProtKB/TrEMBL;Acc:A0A1L7W1Z3]	737	PF03572	141	3e-32
fver	Fusarium verticillioides 7600	FVEG_07478	Sordariomycetes	TSPc domain-containing protein [Source:UniProtKB/TrEMBL;Acc:W7MIB3]	737	PF03572	136	1e-30
hwer	Hortaea werneckii EXF-2000	BTJ68_05525	Dothideomycetes	TSPc domain-containing protein [Source:UniProtKB/TrEMBL;Acc:A0A1Z5TD81]	1360	PF03572, PF06824	144	5e-33
hwer1	Hortaea werneckii EXF-2000	BTJ68_07625	Dothideomycetes	TSPc domain-containing protein [Source:UniProtKB/TrEMBL;Acc:A0A1Z5T8F3]	800	PF03572	274	1e-77
hwer2	Hortaea werneckii EXF-2000	BTJ68_13029	Dothideomycetes	TSPc domain-containing protein [Source:UniProtKB/TrEMBL;Acc:A0A1Z5STY5]	780	PF03572	296	1e-85
mcan	Microsporum canis CBS 113480	MCYG_03610	Eurotiomycetes	peptidase S41 family protein	693	PF03572	140	4e-32
mory	Pyricularia oryzae 70-15	MGG_06750	Sordariomycetes	TSPc domain-containing protein [Source:UniProtKB/TrEMBL;Acc:G4MLL9]	748	PF03572	166	1e-40
mory1	Pyricularia oryzae 70-15	MGG_08761	Sordariomycetes	TSPc domain-containing protein [Source:UniProtKB/TrEMBL;Acc:G4NFP6]	898	PF03572	186	9e-47
mpoa	Magnaporthiopsis poae ATCC 64411	MAPG_09986	Sordariomycetes	TSPc domain-containing protein [Source:UniProtKB/TrEMBL;Acc:A0A0C4EBD8]	649	PF03572	167	3e-41
mpoa1	Magnaporthiopsis poae ATCC 64411	MAPG_11482	Sordariomycetes	peptidase S41 family protein	434	N/A	105	1e-21
ncra	Neurospora crassa OR74A	NCU07923	Sordariomycetes	unknown	768	N/A	213	2e-56
ndis	Neurospora discreta FGSC 8579	NEUDI_157201	Sordariomycetes	Sexual differentiation process protein ISP4	1617	PF03169, PF03572	134	9e-30
ndis1	Neurospora discreta FGSC 8579	NEUDI_76010	Sordariomycetes	unspecified product	757	N/A	204	2e-53
ntet	Neurospora tetrasperma FGSC 2508	NEUTE1DRAFT_120754	Sordariomycetes	unknown	761	N/A	211	2e-55
ntet1	Neurospora tetrasperma FGSC 2508	NEUTE1DRAFT_67901	Sordariomycetes	TSPc domain-containing protein [Source:UniProtKB/TrEMBL;Acc:F8MSD6]	1604	PF03169, PF03572	143	2e-32
opic	Ophiostoma piceae UAMH 11346	F503_05989	Sordariomycetes	Peptidase s41 family protein [Source:UniProtKB/TrEMBL;Acc:S3CBL5]	837	N/A	198	4e-51
pans	Podospora anserina S mat+	PODANS_3_1280	Sordariomycetes	Podospora anserina S mat+ genomic DNA chromosome 3, supercontig 1 [Source:UniProtKB/TrEMBL;Acc:B2ACK6]	676	N/A	196	7e-51
prub	Penicillium rubens Wisconsin 54-1255	PCH_Pc21g21410	Eurotiomycetes	TSPc domain-containing protein [Source:UniProtKB/TrEMBL;Acc:B6HLU3]	682	PF03572	162	2e-39
prub1	Penicillium rubens Wisconsin 54-1255	PCH_Pc22g23870	Eurotiomycetes	TSPc domain-containing protein [Source:UniProtKB/TrEMBL;Acc:B6HQ35]	688	PF03572	129	2e-28
rlau	Raffaelea lauricola RL4	RL4_JR_03053	Sordariomycetes	unknown	824	N/A	224	1e-59
rmac	Rhinocladiella mackenziei CBS 650.93	Z518_09406	Eurotiomycetes	TSPc domain-containing protein [Source:UniProtKB/TrEMBL;Acc:A0A0D2IYJ3]	814	PF03572	178	2e-44
sbra	Sporothrix brasiliensis 5110	SPBR_02368	Sordariomycetes	Peptidase s41 family protein [Source:UniProtKB/TrEMBL;Acc:A0A0C2J2B8]	855	N/A	184	3e-46
smac	Sordaria macrospora k-hell	SMAC_03039	Sordariomycetes	unknown	752	N/A	196	1e-50
ssch	Sporothrix schenckii 1099-18	SPSK_07055	Sordariomycetes	Pyridine nucleotide-disulfide oxidoreductase family protein [Source:UniProtKB/TrEMBL;Acc:A0A0F2MGY7]	855	N/A	184	2e-46
sscl	Sclerotinia sclerotiorum 1980 UF-70	sscle_01g002960	Leotiomycetes	TSPc domain-containing protein [Source:UniProtKB/TrEMBL;Acc:A0A1D9PS98]	744	PF03572	214	1e-56
sscl1	Sclerotinia sclerotiorum 1980 UF-70	sscle_06g052420	Leotiomycetes	TSPc domain-containing protein [Source:UniProtKB/TrEMBL;Acc:A0A1D9Q6P6]	758	PF03572	115	6e-24
sscl2	Sclerotinia sclerotiorum 1980 UF-70	sscle_12g086770	Leotiomycetes	TSPc domain-containing protein [Source:UniProtKB/TrEMBL;Acc:A0A1D9QG36]	870	PF03572	168	4e-41
tmar	Talaromyces marneffei ATCC 18224	PMAA_058650	Eurotiomycetes	TSPc domain-containing protein [Source:UniProtKB/TrEMBL;Acc:B6QLV8]	781	PF03572	155	8e-37
tmen	Trichophyton mentagrophytes TIMM 2789	TMEN_6923	Eurotiomycetes	peptidase S41 family protein	694	PF03572	171	1e-42
tmen1	Trichophyton mentagrophytes TIMM 2789	TMEN_9977	Eurotiomycetes	peptidase S41 family protein	706	PF03572	163	7e-40
trqm	Trichoderma reesei QM6a 2017	TrQ_001998	Sordariomycetes	unknown	717	N/A	202	8e-53
tton	Trichophyton tonsurans CBS 112818	TESG_05470	Eurotiomycetes	TSPc domain-containing protein [Source:UniProtKB/TrEMBL;Acc:F2S3D1]	706	PF03572	160	1e-38
tton1	Trichophyton tonsurans CBS 112818	TESG_07249	Eurotiomycetes	TSPc domain-containing protein [Source:UniProtKB/TrEMBL;Acc:F2S8M0]	693	PF03572	173	4e-43
tvir	Trichoderma virens Gv29-8	TRIVIDRAFT_229758	Sordariomycetes	TSPc domain-containing protein [Source:UniProtKB/TrEMBL;Acc:G9MK10]	760	PF03572	124	1e-26
tvir1	Trichoderma virens Gv29-8	TRIVIDRAFT_48829	Sordariomycetes	unknown	712	N/A	194	5e-50
uree	Uncinocarpus reesii 1704	UREG_06955	Eurotiomycetes	TSPc domain-containing protein [Source:UniProtKB/TrEMBL;Acc:C4JWL3]	557	PF03572	164	7e-41
vgal	Verruconis gallopava strain CBS 43764	PV09_09501	Eurotiomycetes	TSPc domain-containing protein [Source:UniProtKB/TrEMBL;Acc:A0A0D1ZW51]	768	PF03572	258	5e-72
ztri	Zymoseptoria tritici IPO323	Zt_10_226	Dothideomycetes	unknown	686	PF03572	672	0
ztri1	Zymoseptoria tritici IPO323	Zt_11_236	Dothideomycetes	unknown	751	PF03572	288	7e-83
ztri2	Zymoseptoria tritici IPO323	Zt_2_1099	Dothideomycetes	unknown	802	PF03572	162	4e-39
ztri3	Zymoseptoria tritici IPO323	Zt_2_323	Dothideomycetes	unknown	744	PF03572	273	2e-77
ztri4	Zymoseptoria tritici IPO323	Zt_4_489	Dothideomycetes	unknown	681	PF03572	155	2e-37

### Sheet: Table S6
Table S6. Model test and parameter estimates of diversifying selection with codeml based on the total AvrStb9 data set.
Model	Parameter estimates			lnL	PSS	LRT
M0: one ratio	ω = 0.81			-4371.69	none	-
M1: neutral	p0 = 0.82	p1 = 0.17		-4286.19	NA	-
	ω0 = 0	ω1 = 1
M2: selection	p0 =0.80	p1 = 0.15	p2 = 0.04	-4176.15	23	M1 vs. M2 (P < 0.001)
	ω0 = 0	ω1 = 1	ω2 = 18.40
M7: beta	p = 0.005	q = 0.037		-4288.44	NA	-
M8: beta & ω	p = 0.01	q = 0.05		-4176.45	26	M7 vs. M8 (P < 0.001)
	p0 = 0.95	p1 = 0.04	ω = 17.59
L; likelihood estimate
PSS; number of positively selected sites with p > 0.95
ω; omega dN/dS
LRT; likelihood ratio tests

### Sheet: Table S7
Table S7. List of primers used in this study.
Primer nb	Primer name	Sequence (5'-3')	Application	Material and Methods	position /ATG
1	pKr_ATG up_F	ttaaagcttatcgatgggccccccctcgagCACCTTTACGACGTGGCAATAAG	Amplification of 1000 bp upstream flanking region of the ORF	Construction of disruption plasmid
2	ATG up_Hygro_R	agctccagccaagCGTGTTGAAAGGACGGAGAATG	Amplification of 1000 bp upstream flanking region of the ORF	Construction of disruption plasmid
3	Hygro_ATG up_F	tcctttcaacacgCTTGGCTGGAGCTAGTGGAG	Amplification of the hygromycin resistance marker (hph) from pCAMBIA0380	Construction of disruption plasmid
4	Hygro_3' down_R	ccttcgatgtttcCGGTCGGCATCTACTCTATTC	Amplification of the hygromycin resistance marker (hph) from pCAMBIA0381	Construction of disruption plasmid
5	3'down_hygro_ F	tagatgccgaccgGAAACATCGAAGGGCAGAAG	Amplification of 1000 bp downstream flanking region of the ORF	Construction of disruption plasmid
6	pKr_3' down _R	aggccaccatgttgggcccggcgcgccgaattcATACTCTTCGAGTCCTCTCG	Amplification of 1000 bp downstream flanking region of the ORF	Construction of disruption plasmid
7	pKr_Up hygro_F	ttaaagcttatcgatgggccccccctcgagCGTGCCACCTTTCGATTGTAC	Amplification of 1 kb upstream flanking region at -1000 relative to ATG	Gene replacement constructs
8	Up hygro_hygro_R	agctccagccaagGATGTCGAAACGTGTGCAGAC	Amplification of 1 kb upstream flanking region at -1000 relative to ATG	Gene replacement constructs
9	Hygro_up hygro_F	acgtttcgacatcCTTGGCTGGAGCTAGTGGAG	Amplification of the hygromycin resistance marker (hph) from pCAMBIA0380	Gene replacement constructs
10	Hygro_IPO 9593_R	ccacgtcgtaaaggtgCGGTCGGCATCTACTCTATTC	Amplification of the hygromycin resistance marker (hph) from pCAMBIA0381	Gene replacement constructs
11	IPO 9593_hygro_F	tagatgccgaccgCACCTTTACGACGTGGCAATAAG	Amplification of AvrStb9 allele (1 kb upstream, CDS, 360 bp downstream)	Gene replacement constructs
12	pKr_Ipo 9593_R	aggccaccatgttgggcccggcgcgccgaattcGTGGCATTCAGGACGTTCTC	Amplification of AvrStb9 allele (1 kb upstream, CDS, 360 bp downstream)	Gene replacement constructs
13	CTRL_Del_F	CATTGCCAGTGGTTTGCTCT	PCR check of AvrStb9 gene deletion	Generation of Z. tritici transformants
14	CTRL_Del_R	AAAGGGTTTGAGGGCAGAGT	PCR check of AvrStb9 gene deletion	Generation of Z. tritici transformants
15	CTRL_Replacemet_F	CTTCACTCTTGGCTGGAACC	PCR check of AvrStb9 gene replacement	Generation of Z. tritici transformants
16	CTRL_Replacemet_R	TGAAAATAGCCACACTGACCG	PCR check of AvrStb9 gene replacement	Generation of Z. tritici transformants
17	Del Stb9 Fwd	CCAATCCTTGAAGCGTGATCT	PCR check of AvrStb9 gene replacement (detection of 6 aa deletion)	Generation of Z. tritici transformants
18	Del Stb9 Rev	ACAAGCTGTCCACACGAAG	PCR check of AvrStb9 gene replacement (detection of 6 aa deletion)	Generation of Z. tritici transformants
19	Zt_LP3	AGGTCATGCCTTGTCTTTGG	Sequence analysis of AvrStb9 in transformants	Generation of Z. tritici transformants	-450
20	Zt_LP4	TTCCCTAGCCATTCGACATC	Sequence analysis of AvrStb9 in transformants	Generation of Z. tritici transformants	+544
21	Zt_LP6	CTCGTATTTGCTTCCTCCGC	Sequence analysis of AvrStb9 in transformants	Generation of Z. tritici transformants	+1497
22	Zt LP7	ATGACACAATGCCCCTCTCA	Sequence analysis of AvrStb9 in transformants	Generation of Z. tritici transformants	-1521
23	Zt LP8	CAGGAGGAGTTCTAGGCAAC	Sequence analysis of AvrStb9 in transformants	Generation of Z. tritici transformants	+2636
24	Zt_RP1	AGTGTCCTCGGGTATGAAGG	Sequence analysis of AvrStb9 in transformants	Generation of Z. tritici transformants	+1964
25	Zt_RP2	CCGTTGATCTTCACGATTGG	Sequence analysis of AvrStb9 in transformants	Generation of Z. tritici transformants	+964
26	Zt_RP3	AAGATCGGCAAGAAGAACGA	Sequence analysis of AvrStb9 in transformants	Generation of Z. tritici transformants	-30
27	Zt_RP6	AATGACAATCACGACGGCTG	Sequence analysis of AvrStb9 in transformants	Generation of Z. tritici transformants	+2888
28	Zt RP7	CTCGCGAGCAATGCCCAA	Sequence analysis of AvrStb9 in transformants	Generation of Z. tritici transformants	+2945
29	Zt RP8	GGAACGCCAAGGTTTGATCA	Sequence analysis of AvrStb9 in transformants	Generation of Z. tritici transformants	+1173
30	Zt RP 9	AGTAATCCCGGATGTGGTGT	Sequence analysis of AvrStb9 in transformants	Generation of Z. tritici transformants	+3212
31	Zt RP10	ACAAGTCGCGAGTCAAGTTG	Sequence analysis of AvrStb9 in transformants	Generation of Z. tritici transformants	+3502
